# The ATLAS™ screening assay reveals distinct CD4^+^ and CD8^+^ SARS-CoV-2 antigen response profiles which have implications to Omicron cellular immunity

**DOI:** 10.1101/2022.05.17.491668

**Authors:** James J. Foti, Kevin Lema, Justin Strickland, Emily Tjon, Adrienne Li, Amalia Rivera, Crystal Cabral, Laura Cormier, Louisa Dowal, Sudhir Rao, Vijetha Vemulapalli, Jessica B. Flechtner

## Abstract

The emergence of SARS-CoV-2 variants are a persistent threat to the efficacy of currently developed prophylactic vaccines and therapeutic antibodies. These variants accumulate mutations in the spike protein which encodes the epitopes necessary for neutralizing antibody binding. Moreover, emerging evidence suggest that robust antibody responses are insufficient to prevent severe disease and long-lasting viral immunity requires T cells. Thus, understanding how the T cell antigen landscape evolves in the context of these emerging variants remains crucial. T cells responses are durable and recognize a wider breadth of epitopes reducing the possibility of immune escape through mutation. Here, we deploy the ATLAS™ assay which identifies CD4^+^ and CD8^+^ T cell antigens by utilizing the endogenous HLA class-I and class-II peptide processing pathways. Profiling of T cells from exposed and unexposed donors revealed rich and complex patterns which highlighted the breadth of antigenic potential encoded in SARS-CoV-2. ATLAS revealed several common or frequent antigenic regions as well as an abundance of responses in the unexposed cohort potentially the result of pre-exposure to related coronaviruses. ORF10 was a common CD4^+^ response in the unexposed cohort while spike was identified as a common and frequent target in both cohorts. Moreover, the spike response profiles allowed us to accurately predict the impact of Omicron spike mutations. This analysis could thus be applied to study the impact of future emerging VOCs.
