## Supplementary material for "The ATLAS™ screening assay reveals distinct CD4^+^ and CD8^+^ SARS-CoV-2 antigen response profiles which have implications to Omicron cellular immunity": S2 Table ATLAS Fragment DNA and Protein Sequences

### Sheet: Sheet1
Supplementary Table 2: ATLAS Fragment DNA and Protein Sequences
ATLAS Fragment	orf	AA range	Fragment Length (AA)	bp Range	Fragment Length (bp)	Protein Sequence	DNA Fragment Sequence (5' - 3')
orf1ab_2-334	orf1ab	2-334	333	4-1002	999	ESLVPGFNEKTHVQLSLPVLQVRDVLVRGFGDSVEEVLSEARQHLKDGTCGLVEVEKGVLPQLEQPYVFIKRSDARTAPHGHVMVELVAELEGIQYGRSGETLGVLVPHVGEIPVAYRKVLLRKNGNKGAGGHSYGADLKSFDLGDELGTDPYEDFQENWNTKHSSGVTRELMRELNGGAYTRYVDNNFCGPDGYPLECIKDLLARAGKASCTLSEQLDFIDTKRGVYCCREHEHEIAWYTERSEKSYELQTPFEIKLAKKFDTFNGECPNFVFPLNSIIKTIQPRVEKKKLDGFMGRIRSVYPVASPNECNQMCLSTLMKCDHCGETSWQTG	GAATCTCTGGTTCCGGGTTTCAACGAAAAAACCCACGTTCAGCTGTCTCTGCCGGTTCTGCAGGTTCGTGACGTTCTGGTTCGTGGTTTCGGTGACTCTGTTGAAGAAGTTCTGTCTGAAGCGCGTCAGCACCTGAAAGACGGTACCTGCGGTCTGGTTGAAGTTGAAAAAGGTGTTCTGCCGCAGCTGGAACAGCCGTACGTTTTCATCAAACGTTCTGACGCGCGTACCGCGCCGCACGGTCACGTTATGGTTGAACTGGTTGCGGAACTGGAAGGTATCCAGTACGGTCGTTCTGGTGAAACCCTGGGTGTTCTGGTTCCGCACGTTGGTGAAATCCCGGTTGCGTACCGTAAAGTTCTGCTGCGTAAAAACGGTAACAAAGGTGCGGGTGGTCAC…
orf1ab_315-647	orf1ab	315-647	333	943-1941	999	MCLSTLMKCDHCGETSWQTGDFVKATCEFCGTENLTKEGATTCGYLPQNAVVKIYCPACHNSEVGPEHSLAEYHNESGLKTILRKGGRTIAFGGCVFSYVGCHNKCAYWVPRASANIGCNHTGVVGEGSEGLNDNLLEILQKEKVNINIVGDFKLNEEIAIILASFSASTSAFVETVKGLDYKAFKQIVESCGNFKVTKGKAKKGAWNIGEQKSILSPLYAFASEAARVVRSIFSRTLETAQNSVRVLQKAAITILDGISQYSLRLIDAMMFTSDLATNNLVVMAYITGGVVQLTSQWLTNIFGTVYEKLKPVLDWLEEKFKEGVEFLRDGWE	ATGTGCCTGTCTACCCTGATGAAATGCGACCACTGCGGTGAAACCTCTTGGCAGACCGGTGACTTCGTTAAAGCGACCTGCGAATTCTGCGGTACCGAAAACCTGACCAAAGAAGGTGCGACCACCTGCGGTTACCTGCCGCAGAACGCGGTTGTTAAAATCTACTGCCCGGCGTGCCACAACTCTGAAGTTGGTCCGGAACACTCTCTGGCGGAATACCACAACGAATCTGGTCTGAAAACCATCCTGCGTAAAGGTGGTCGTACCATCGCGTTCGGTGGTTGCGTTTTCTCTTACGTTGGTTGCCACAACAAATGCGCGTACTGGGTTCCGCGTGCGTCTGCGAACATCGGTTGCAACCACACCGGTGTTGTTGGTGAAGGTTCTGAAGGTCTGAAC…
orf1ab_628-960	orf1ab	628-960	333	1882-2880	999	LDWLEEKFKEGVEFLRDGWEIVKFISTCACEIVGGQIVTCAKEIKESVQTFFKLVNKFLALCADSIIIGGAKLKALNLGETFVTHSKGLYRKCVKSREETGLLMPLKAPKEIIFLEGETLPTEVLTEEVVLKTGDLQPLEQPTSEAVEAPLVGTPVCINGLMLLEIKDTEKYCALAPNMMVTNNTFTLKGGAPTKVTFGDDTVIEVQGYKSVNITFELDERIDKVLNEKCSAYTVELGTEVNEFACVVADAVIKTLQPVSELLTPLGIDLDEWSMATYYLFDESGEFKLASHMYCSFYPPDEDEEEGDCEEEEFEPSTQYEYGTEDDYQGKPL	CTGGACTGGCTGGAAGAAAAATTCAAAGAAGGTGTTGAATTCCTGCGTGACGGTTGGGAAATCGTTAAATTCATCTCTACCTGCGCGTGCGAAATCGTTGGTGGTCAGATCGTTACCTGCGCGAAAGAAATCAAAGAATCTGTTCAGACCTTCTTCAAACTGGTTAACAAATTCCTGGCGCTGTGCGCGGACTCTATCATCATCGGTGGTGCGAAACTGAAAGCGCTGAACCTGGGTGAAACCTTCGTTACCCACTCTAAAGGTCTGTACCGTAAATGCGTTAAATCTCGTGAAGAAACCGGTCTGCTGATGCCGCTGAAAGCGCCGAAAGAAATCATCTTCCTGGAAGGTGAAACCCTGCCGACCGAAGTTCTGACCGAAGAAGTTGTTCTGAAAACC…
orf1ab_941-1273	orf1ab	941-1273	333	2821-3819	999	FEPSTQYEYGTEDDYQGKPLEFGATSAALQPEEEQEEDWLDDDSQQTVGQQDGSEDNQTTTIQTIVEVQPQLEMELTPVVQTIEVNSFSGYLKLTDNVYIKNADIVEEAKKVKPTVVVNAANVYLKHGGGVAGALNKATNNAMQVESDDYIATNGPLKVGGSCVLSGHNLAKHCLHVVGPNVNKGEDIQLLKSAYENFNQHEVLLAPLLSAGIFGADPIHSLRVCVDTVRTNVYLAVFDKNLYDKLVSSFLEMKSEKQVEQKIAEIPKEEVKPFITESKPSVEQRKQDDKKIKACVEEVTTTLEETKFLTENLLLYIDINGNLHPDSATLVSD	TTCGAACCGTCTACCCAGTACGAATACGGTACCGAAGACGACTACCAGGGTAAACCGCTGGAATTCGGTGCGACCTCTGCGGCGCTGCAGCCGGAAGAAGAACAGGAAGAAGACTGGCTGGACGACGACTCTCAGCAGACCGTTGGTCAGCAGGACGGTTCTGAAGACAACCAGACCACCACCATCCAGACCATCGTTGAAGTTCAGCCGCAGCTGGAAATGGAACTGACCCCGGTTGTTCAGACCATCGAAGTTAACTCTTTCTCTGGTTACCTGAAACTGACCGACAACGTTTACATCAAAAACGCGGACATCGTTGAAGAAGCGAAAAAAGTTAAACCGACCGTTGTTGTTAACGCGGCGAACGTTTACCTGAAACACGGTGGTGGTGTTGCGGGT…
orf1ab_1254-1586	orf1ab	1254-1586	333	3760-4758	999	LLYIDINGNLHPDSATLVSDIDITFLKKDAPYIVGDVVQEGVLTAVVIPTKKAGGTTEMLAKALRKVPTDNYITTYPGQGLNGYTVEEAKTVLKKCKSAFYILPSIISNEKQEILGTVSWNLREMLAHAEETRKLMPVCVETKAIVSTIQRKYKGIKIQEGVVDYGARFYFYTSKTTVASLINTLNDLNETLVTMPLGYVTHGLNLEEAARYMRSLKVPATVSVSSPDAVTAYNGYLTSSSKTPEEHFIETISLAGSYKDWSYSGQSTQLGIEFLKRGDKSVYYTSNPTTFHLDGEVITFDNLKTLLSLREVRTIKVFTTVDNINLHTQVVDM	CTGCTGTACATCGACATCAACGGTAACCTGCACCCGGACTCTGCGACCCTGGTTTCTGACATCGACATCACCTTCCTGAAAAAAGACGCGCCGTACATCGTTGGTGACGTTGTTCAGGAAGGTGTTCTGACCGCGGTTGTTATCCCGACCAAAAAAGCGGGTGGTACCACCGAAATGCTGGCGAAAGCGCTGCGTAAAGTTCCGACCGACAACTACATCACCACCTACCCGGGTCAGGGTCTGAACGGTTACACCGTTGAAGAAGCGAAAACCGTTCTGAAAAAATGCAAATCTGCGTTCTACATCCTGCCGTCTATCATCTCTAACGAAAAACAGGAAATCCTGGGTACCGTTTCTTGGAACCTGCGTGAAATGCTGGCGCACGCGGAAGAAACCCGT…
orf1ab_1567-1899	orf1ab	1567-1899	333	4699-5697	999	TIKVFTTVDNINLHTQVVDMSMTYGQQFGPTYLDGADVTKIKPHNSHEGKTFYVLPNDDTLRVEAFEYYHTTDPSFLGRYMSALNHTKKWKYPQVNGLTSIKWADNNCYLATALLTLQQIELKFNPPALQDAYYRARAGEAANFCALILAYCNKTVGELGDVRETMSYLFQHANLDSCKRVLNVVCKTCGQQQTTLKGVEAVMYMGTLSYEQFKKGVQIPCTCGKQATKYLVQQESPFVMMSAPPAQYELKHGTFTCASEYTGNYQCGHYKHITSKETLYCIDGALLTKSSEYKGPITDVFYKENSYTTTIKPVTYKLDGVVCTEIDPKLDNY	ACCATCAAAGTTTTCACCACCGTTGACAACATCAACCTGCACACCCAGGTTGTTGACATGTCTATGACCTACGGTCAGCAGTTCGGTCCGACCTACCTGGACGGTGCGGACGTTACCAAAATCAAACCGCACAACTCTCACGAAGGTAAAACCTTCTACGTTCTGCCGAACGACGACACCCTGCGTGTTGAAGCGTTCGAATACTACCACACCACCGACCCGTCTTTCCTGGGTCGTTACATGTCTGCGCTGAACCACACCAAAAAATGGAAATACCCGCAGGTTAACGGTCTGACCTCTATCAAATGGGCGGACAACAACTGCTACCTGGCGACCGCGCTGCTGACCCTGCAGCAGATCGAACTGAAATTCAACCCGCCGGCGCTGCAGGACGCGTAC…
orf1ab_1880-2212	orf1ab	1880-2212	333	5638-6636	999	VTYKLDGVVCTEIDPKLDNYYKKDNSYFTEQPIDLVPNQPYPNASFDNFKFVCDNIKFADDLNQLTGYKKPASRELKVTFFPDLNGDVVAIDYKHYTPSFKKGAKLLHKPIVWHVNNATNKATYKPNTWCIRCLWSTKPVETSNSFDVLKSEDAQGMDNLACEDLKPVSEEVVENPTIQKDVLECNVKTTEVVGDIILKPANNSLKITEEVGHTDLMAAYVDNSSLTIKKPNELSRVLGLKTLATHGLAAVNSVPWDTIANYAKPFLNKVVSTTTNIVTRCLNRVCTNYMPYFFTLLLQLCTFTRSTNSRIKASMPTTIAKNTVKSVGKFCLE	GTTACCTACAAACTGGACGGTGTTGTTTGCACCGAAATCGACCCGAAACTGGACAACTACTACAAAAAAGACAACTCTTACTTCACCGAACAGCCGATCGACCTGGTTCCGAACCAGCCGTACCCGAACGCGTCTTTCGACAACTTCAAATTCGTTTGCGACAACATCAAATTCGCGGACGACCTGAACCAGCTGACCGGTTACAAAAAACCGGCGTCTCGTGAACTGAAAGTTACCTTCTTCCCGGACCTGAACGGTGACGTTGTTGCGATCGACTACAAACACTACACCCCGTCTTTCAAAAAAGGTGCGAAACTGCTGCACAAACCGATCGTTTGGCACGTTAACAACGCGACCAACAAAGCGACCTACAAACCGAACACCTGGTGCATCCGTTGC…
orf1ab_2193-2525	orf1ab	2193-2525	333	6577-7575	999	SMPTTIAKNTVKSVGKFCLEASFNYLKSPNFSKLINIIIWFLLLSVCLGSLIYSTAALGVLMSNLGMPSYCTGYREGYLNSTNVTIATYCTGSIPCSVCLSGLDSLDTYPSLETIQITISSFKWDLTAFGLVAEWFLAYILFTRFFYVLGLAAIMQLFFSYFAVHFISNSWLMWLIINLVQMAPISAMVRMYIFFASFYYVWKSYVHVVDGCNSSTCMMCYKRNRATRVECTTIVNGVRRSFYVYANGGKGFCKLHNWNCVNCDTFCAGSTFISDEVARDLSLQFKRPINPTDQSSYIVDSVTVKNGSIHLYFDKAGQKTYERHSLSHFVNLD	TCTATGCCGACCACCATCGCGAAAAACACCGTTAAATCTGTTGGTAAATTCTGCCTGGAAGCGTCTTTCAACTACCTGAAATCTCCGAACTTCTCTAAACTGATCAACATCATCATCTGGTTCCTGCTGCTGTCTGTTTGCCTGGGTTCTCTGATCTACTCTACCGCGGCGCTGGGTGTTCTGATGTCTAACCTGGGTATGCCGTCTTACTGCACCGGTTACCGTGAAGGTTACCTGAACTCTACCAACGTTACCATCGCGACCTACTGCACCGGTTCTATCCCGTGCTCTGTTTGCCTGTCTGGTCTGGACTCTCTGGACACCTACCCGTCTCTGGAAACCATCCAGATCACCATCTCTTCTTTCAAATGGGACCTGACCGCGTTCGGTCTGGTTGCG…
orf1ab_2506-2838	orf1ab	2506-2838	333	7516-8514	999	DKAGQKTYERHSLSHFVNLDNLRANNTKGSLPINVIVFDGKSKCEESSAKSASVYYSQLMCQPILLLDQALVSDVGDSAEVAVKMFDAYVNTFSSTFNVPMEKLKTLVATAEAELAKNVSLDNVLSTFISAARQGFVDSDVETKDVVECLKLSHQSDIEVTGDSCNNYMLTYNKVENMTPRDLGACIDCSARHINAQVAKSHNIALIWNVKDFMSLSEQLRKQIRSAAKKNNLPFKLTCATTRQVVNVVTTKIALKGGKIVNNWLKQLIKVTLVFLFVAAIFYLITPVHVMSKHTDFSSEIIGYKAIDGGVTRDIASTDTCFANKHADFDTWF	GACAAAGCGGGTCAGAAAACCTACGAACGTCACTCTCTGTCTCACTTCGTTAACCTGGACAACCTGCGTGCGAACAACACCAAAGGTTCTCTGCCGATCAACGTTATCGTTTTCGACGGTAAATCTAAATGCGAAGAATCTTCTGCGAAATCTGCGTCTGTTTACTACTCTCAGCTGATGTGCCAGCCGATCCTGCTGCTGGACCAGGCGCTGGTTTCTGACGTTGGTGACTCTGCGGAAGTTGCGGTTAAAATGTTCGACGCGTACGTTAACACCTTCTCTTCTACCTTCAACGTTCCGATGGAAAAACTGAAAACCCTGGTTGCGACCGCGGAAGCGGAACTGGCGAAAAACGTTTCTCTGGACAACGTTCTGTCTACCTTCATCTCTGCGGCGCGT…
orf1ab_2819-3151	orf1ab	2819-3151	333	8455-9453	999	DIASTDTCFANKHADFDTWFSQRGGSYTNDKACPLIAAVITREVGFVVPGLPGTILRTTNGDFLHFLPRVFSAVGNICYTPSKLIEYTDFATSACVLAAECTIFKDASGKPVPYCYDTNVLEGSVAYESLRPDTRYVLMDGSIIQFPNTYLEGSVRVVTTFDSEYCRHGTCERSEAGVCVSTSGRWVLNNDYYRSLPGVFCGVDAVNLLTNMFTPLIQPIGALDISASIVAGGIVAIVVTCLAYYFMRFRRAFGEYSHVVAFNTLLFLMSFTVLCLTPVYSFLPGVYSVIYLYLTFYLTNDVSFLAHIQWMVMFTPLVPFWITIAYIICISTK	GACATCGCGTCTACCGACACCTGCTTCGCGAACAAACACGCGGACTTCGACACCTGGTTCTCTCAGCGTGGTGGTTCTTACACCAACGACAAAGCGTGCCCGCTGATCGCGGCGGTTATCACCCGTGAAGTTGGTTTCGTTGTTCCGGGTCTGCCGGGTACCATCCTGCGTACCACCAACGGTGACTTCCTGCACTTCCTGCCGCGTGTTTTCTCTGCGGTTGGTAACATCTGCTACACCCCGTCTAAACTGATCGAATACACCGACTTCGCGACCTCTGCGTGCGTTCTGGCGGCGGAATGCACCATCTTCAAAGACGCGTCTGGTAAACCGGTTCCGTACTGCTACGACACCAACGTTCTGGAAGGTTCTGTTGCGTACGAATCTCTGCGTCCGGAC…
orf1ab_3132-3464	orf1ab	3132-3464	333	9394-10392	999	FTPLVPFWITIAYIICISTKHFYWFFSNYLKRRVVFNGVSFSTFEEAALCTFLLNKEMYLKLRSDVLLPLTQYNRYLALYNKYKYFSGAMDTTSYREAACCHLAKALNDFSNSGSDVLYQPPQTSITSAVLQSGFRKMAFPSGKVEGCMVQVTCGTTTLNGLWLDDVVYCPRHVICTSEDMLNPNYEDLLIRKSNHNFLVQAGNVQLRVIGHSMQNCVLKLKVDTANPKTPKYKFVRIQPGQTFSVLACYNGSPSGVYQCAMRPNFTIKGSFLNGSCGSVGFNIDYDCVSFCYMHHMELPTGVHAGTDLEGNFYGPFVDRQTAQAAGTDTTIT	TTCACCCCGCTGGTTCCGTTCTGGATCACCATCGCGTACATCATCTGCATCTCTACCAAACACTTCTACTGGTTCTTCTCTAACTACCTGAAACGTCGTGTTGTTTTCAACGGTGTTTCTTTCTCTACCTTCGAAGAAGCGGCGCTGTGCACCTTCCTGCTGAACAAAGAAATGTACCTGAAACTGCGTTCTGACGTTCTGCTGCCGCTGACCCAGTACAACCGTTACCTGGCGCTGTACAACAAATACAAATACTTCTCTGGTGCGATGGACACCACCTCTTACCGTGAAGCGGCGTGCTGCCACCTGGCGAAAGCGCTGAACGACTTCTCTAACTCTGGTTCTGACGTTCTGTACCAGCCGCCGCAGACCTCTATCACCTCTGCGGTTCTGCAGTCT…
orf1ab_3445-3777	orf1ab	3445-3777	333	10333-11331	999	YGPFVDRQTAQAAGTDTTITVNVLAWLYAAVINGDRWFLNRFTTTLNDFNLVAMKYNYEPLTQDHVDILGPLSAQTGIAVLDMCASLKELLQNGMNGRTILGSALLEDEFTPFDVVRQCSGVTFQSAVKRTIKGTHHWLLLTILTSLLVLVQSTQWSLFFFLYENAFLPFAMGIIAMSAFAMMFVKHKHAFLCLFLLPSLATVAYFNMVYMPASWVMRIMTWLDMVDTSLSGFKLKDCVMYASAVVLLILMTARTVYDDGARRVWTLMNVLTLVYKVYYGNALDQAISMWALIISVTSNYSGVVTTVMFLARGIVFMCVEYCPIFFITGNTLQ	TACGGTCCGTTCGTTGACCGTCAGACCGCGCAGGCGGCGGGTACCGACACCACCATCACCGTTAACGTTCTGGCGTGGCTGTACGCGGCGGTTATCAACGGTGACCGTTGGTTCCTGAACCGTTTCACCACCACCCTGAACGACTTCAACCTGGTTGCGATGAAATACAACTACGAACCGCTGACCCAGGACCACGTTGACATCCTGGGTCCGCTGTCTGCGCAGACCGGTATCGCGGTTCTGGACATGTGCGCGTCTCTGAAAGAACTGCTGCAGAACGGTATGAACGGTCGTACCATCCTGGGTTCTGCGCTGCTGGAAGACGAATTCACCCCGTTCGACGTTGTTCGTCAGTGCTCTGGTGTTACCTTCCAGTCTGCGGTTAAACGTACCATCAAA…
orf1ab_3758-4090	orf1ab	3758-4090	333	11272-12270	999	IVFMCVEYCPIFFITGNTLQCIMLVYCFLGYFCTCYFGLFCLLNRYFRLTLGVYDYLVSTQEFRYMNSQGLLPPKNSIDAFKLNIKLLGVGGKPCIKVATVQSKMSDVKCTSVVLLSVLQQLRVESSSKLWAQCVQLHNDILLAKDTTEAFEKMVSLLSVLLSMQGAVDINKLCEEMLDNRATLQAIASEFSSLPSYAAFATAQEAYEQAVANGDSEVVLKKLKKSLNVAKSEFDRDAAMQRKLEKMADQAMTQMYKQARSEDKRAKVTSAMQTMLFTMLRKLDNDALNNIINNARDGCVPLNIIPLTTAAKLMVVIPDYNTYKNTCDGTTFT	ATCGTTTTCATGTGCGTTGAATACTGCCCGATCTTCTTCATCACCGGTAACACCCTGCAGTGCATCATGCTGGTTTACTGCTTCCTGGGTTACTTCTGCACCTGCTACTTCGGTCTGTTCTGCCTGCTGAACCGTTACTTCCGTCTGACCCTGGGTGTTTACGACTACCTGGTTTCTACCCAGGAATTCCGTTACATGAACTCTCAGGGTCTGCTGCCGCCGAAAAACTCTATCGACGCGTTCAAACTGAACATCAAACTGCTGGGTGTTGGTGGTAAACCGTGCATCAAAGTTGCGACCGTTCAGTCTAAAATGTCTGACGTTAAATGCACCTCTGTTGTTCTGCTGTCTGTTCTGCAGCAGCTGCGTGTTGAATCTTCTTCTAAACTGTGGGCGCAG…
orf1ab_4071-4405	orf1ab	4071-4405	335	12211-13215	1005	MVVIPDYNTYKNTCDGTTFTYASALWEIQQVVDADSKIVQLSEISMDNSPNLAWPLIVTALRANSAVKLQNNELSPVALRQMSCAAGTTQTACTDDNALAYYNTTKGGRFVLALLSDLQDLKWARFPKSDGTGTIYTELEPPCRFVTDTPKGPKVKYLYFIKGLNNLNRGMVLGSLAATVRLQAGNATEVPANSTVLSFCAFAVDAAKAYKDYLASGGQPITNCVKMLCTHTGTGQAITVTPEANMDQESFGGASCCLYCRCHIDHPNPKGFCDLKGKYVQIPTTCANDPVGFTLKNTVCTVCGMWKGYGCSCDQLREPMLQSADAQSFLNGFAV	ATGGTTGTTATCCCGGACTACAACACCTACAAAAACACCTGCGACGGTACCACCTTCACCTACGCGTCTGCGCTGTGGGAAATCCAGCAGGTTGTTGACGCGGACTCTAAAATCGTTCAGCTGTCTGAAATCTCTATGGACAACTCTCCGAACCTGGCGTGGCCGCTGATCGTTACCGCGCTGCGTGCGAACTCTGCGGTTAAACTGCAGAACAACGAACTGTCTCCGGTTGCGCTGCGTCAGATGTCTTGCGCGGCGGGTACCACCCAGACCGCGTGCACCGACGACAACGCGCTGGCGTACTACAACACCACCAAAGGTGGTCGTTTCGTTCTGGCGCTGCTGTCTGACCTGCAGGACCTGAAATGGGCGCGTTTCCCGAAATCTGACGGTACCGGT…
orf1ab_4382-4714	orf1ab	4382-4714	333	13144-14142	999	SCDQLREPMLQSADAQSFLNRVCGVSAARLTPCGTGTSTDVVYRAFDIYNDKVAGFAKFLKTNCCRFQEKDEDDNLIDSYFVVKRHTFSNYQHEETIYNLLKDCPAVAKHDFFKFRIDGDMVPHISRQRLTKYTMADLVYALRHFDEGNCDTLKEILVTYNCCDDDYFNKKDWYDFVENPDILRVYANLGERVRQALLKTVQFCDAMRNAGIVGVLTLDNQDLNGNWYDFGDFIQTTPGSGVPVVDSYYSLLMPILTLTRALTAESHVDTDLTKPYIKWDLLKYDFTEERLKLFDRYFKYWDQTYHPNCVNCLDDRCILHCANFNVLFSTVFP	TCTTGCGACCAGCTGCGTGAACCGATGCTGCAGTCTGCGGACGCGCAGTCTTTCCTGAACCGTGTTTGCGGTGTTTCTGCGGCGCGTCTGACCCCGTGCGGTACCGGTACCTCTACCGACGTTGTTTACCGTGCGTTCGACATCTACAACGACAAAGTTGCGGGTTTCGCGAAATTCCTGAAAACCAACTGCTGCCGTTTCCAGGAAAAAGACGAAGACGACAACCTGATCGACTCTTACTTCGTTGTTAAACGTCACACCTTCTCTAACTACCAGCACGAAGAAACCATCTACAACCTGCTGAAAGACTGCCCGGCGGTTGCGAAACACGACTTCTTCAAATTCCGTATCGACGGTGACATGGTTCCGCACATCTCTCGTCAGCGTCTGACCAAATAC…
orf1ab_4695-5027	orf1ab	4695-5027	333	14083-15081	999	DDRCILHCANFNVLFSTVFPLTSFGPLVRKIFVDGVPFVVSTGYHFRELGVVHNQDVNLHSSRLSFKELLVYAADPAMHAASGNLLLDKRTTCFSVAALTNNVAFQTVKPGNFNKDFYDFAVSKGFFKEGSSVELKHFFFAQDGNAAISDYDYYRYNLPTMCDIRQLLFVVEVVDKYFDCYDGGCINANQVIVNNLDKSAGFPFNKWGKARLYYDSMSYEDQDALFAYTKRNVIPTITQMNLKYAISAKNRARTVAGVSICSTMTNRQFHQKLLKSIAATRGATVVIGTSKFYGGWHNMLKTVYSDVENPHLMGWDYPKCDRAMPNMLRIMAS	GACGACCGTTGCATCCTGCACTGCGCGAACTTCAACGTTCTGTTCTCTACCGTTTTCCCGCTGACCTCTTTCGGTCCGCTGGTTCGTAAAATCTTCGTTGACGGTGTTCCGTTCGTTGTTTCTACCGGTTACCACTTCCGTGAACTGGGTGTTGTTCACAACCAGGACGTTAACCTGCACTCTTCTCGTCTGTCTTTCAAAGAACTGCTGGTTTACGCGGCGGACCCGGCGATGCACGCGGCGTCTGGTAACCTGCTGCTGGACAAACGTACCACCTGCTTCTCTGTTGCGGCGCTGACCAACAACGTTGCGTTCCAGACCGTTAAACCGGGTAACTTCAACAAAGACTTCTACGACTTCGCGGTTTCTAAAGGTTTCTTCAAAGAAGGTTCTTCTGTT…
orf1ab_5008-5340	orf1ab	5008-5340	333	15022-16020	999	GWDYPKCDRAMPNMLRIMASLVLARKHTTCCSLSHRFYRLANECAQVLSEMVMCGGSLYVKPGGTSSGDATTAYANSVFNICQAVTANVNALLSTDGNKIADKYVRNLQHRLYECLYRNRDVDTDFVNEFYAYLRKHFSMMILSDDAVVCFNSTYASQGLVASIKNFKSVLYYQNNVFMSEAKCWTETDLTKGPHEFCSQHTMLVKQGDDYVYLPYPDPSRILGAGCFVDDIVKTDGTLMIERFVSLAIDAYPLTKHPNQEYADVFHLYLQYIRKLHDELTGHMLDMYSVMLTNDNTSRYWEPEFYEAMYTPHTVLQAVGACVLCNSQTSLRC	GGTTGGGACTACCCGAAATGCGACCGTGCGATGCCGAACATGCTGCGTATCATGGCGTCTCTGGTTCTGGCGCGTAAACACACCACCTGCTGCTCTCTGTCTCACCGTTTCTACCGTCTGGCGAACGAATGCGCGCAGGTTCTGTCTGAAATGGTTATGTGCGGTGGTTCTCTGTACGTTAAACCGGGTGGTACCTCTTCTGGTGACGCGACCACCGCGTACGCGAACTCTGTTTTCAACATCTGCCAGGCGGTTACCGCGAACGTTAACGCGCTGCTGTCTACCGACGGTAACAAAATCGCGGACAAATACGTTCGTAACCTGCAGCACCGTCTGTACGAATGCCTGTACCGTAACCGTGACGTTGACACCGACTTCGTTAACGAATTCTACGCGTAC…
orf1ab_5321-5653	orf1ab	5321-5653	333	15961-16959	999	TVLQAVGACVLCNSQTSLRCGACIRRPFLCCKCCYDHVISTSHKLVLSVNPYVCNAPGCDVTDVTQLYLGGMSYYCKSHKPPISFPLCANGQVFGLYKNTCVGSDNVTDFNAIATCDWTNAGDYILANTCTERLKLFAAETLKATEETFKLSYGIATVREVLSDRELHLSWEVGKPRPPLNRNYVFTGYRVTKNSKVQIGEYTFEKGDYGDAVVYRGTTTYKLNVGDYFVLTSHTVMPLSAPTLVPQEHYVRITGLYPTLNISDEFSSNVANYQKVGMQKYSTLQGPPGTGKSHFAIGLALYYPSARIVYTACSHAAVDALCEKALKYLPIDK	ACCGTTCTGCAGGCGGTTGGTGCGTGCGTTCTGTGCAACTCTCAGACCTCTCTGCGTTGCGGTGCGTGCATCCGTCGTCCGTTCCTGTGCTGCAAATGCTGCTACGACCACGTTATCTCTACCTCTCACAAACTGGTTCTGTCTGTTAACCCGTACGTTTGCAACGCGCCGGGTTGCGACGTTACCGACGTTACCCAGCTGTACCTGGGTGGTATGTCTTACTACTGCAAATCTCACAAACCGCCGATCTCTTTCCCGCTGTGCGCGAACGGTCAGGTTTTCGGTCTGTACAAAAACACCTGCGTTGGTTCTGACAACGTTACCGACTTCAACGCGATCGCGACCTGCGACTGGACCAACGCGGGTGACTACATCCTGGCGAACACCTGCACCGAACGT…
orf1ab_5634-5966	orf1ab	5634-5966	333	16900-17898	999	SHAAVDALCEKALKYLPIDKCSRIIPARARVECFDKFKVNSTLEQYVFCTVNALPETTADIVVFDEISMATNYDLSVVNARLRAKHYVYIGDPAQLPAPRTLLTKGTLEPEYFNSVCRLMKTIGPDMFLGTCRRCPAEIVDTVSALVYDNKLKAHKDKSAQCFKMFYKGVITHDVSSAINRPQIGVVREFLTRNPAWRKAVFISPYNSQNAVASKILGLPTQTVDSSQGSEYDYVIFTQTTETAHSCNVNRFNVAITRAKVGILCIMSDRDLYDKLQFTSLEIPRRNVATLQAENVTGLFKDCSKVITGLHPTQAPTHLSVDTKFKTEGLCVD	TCTCACGCGGCGGTTGACGCGCTGTGCGAAAAAGCGCTGAAATACCTGCCGATCGACAAATGCTCTCGTATCATCCCGGCGCGTGCGCGTGTTGAATGCTTCGACAAATTCAAAGTTAACTCTACCCTGGAACAGTACGTTTTCTGCACCGTTAACGCGCTGCCGGAAACCACCGCGGACATCGTTGTTTTCGACGAAATCTCTATGGCGACCAACTACGACCTGTCTGTTGTTAACGCGCGTCTGCGTGCGAAACACTACGTTTACATCGGTGACCCGGCGCAGCTGCCGGCGCCGCGTACCCTGCTGACCAAAGGTACCCTGGAACCGGAATACTTCAACTCTGTTTGCCGTCTGATGAAAACCATCGGTCCGGACATGTTCCTGGGTACCTGCCGT…
orf1ab_5947-6279	orf1ab	5947-6279	333	17839-18837	999	QAPTHLSVDTKFKTEGLCVDIPGIPKDMTYRRLISMMGFKMNYQVNGYPNMFITREEAIRHVRAWIGFDVEGCHATREAVGTNLPLQLGFSTGVNLVAVPTGYVDTPNNTDFSRVSAKPPPGDQFKHLIPLMYKGLPWNVVRIKIVQMLSDTLKNLSDRVVFVLWAHGFELTSMKYFVKIGPERTCCLCDRRATCFSTASDTYACWHHSIGFDYVYNPFMIDVQQWGFTGNLQSNHDLYCQVHGNAHVASCDAIMTRCLAVHECFVKRVDWTIEYPIIGDELKINAACRKVQHMVVKAALLADKFPVLHDIGNPKAIKCVPQADVEWKFYDAQ	CAGGCGCCGACCCACCTGTCTGTTGACACCAAATTCAAAACCGAAGGTCTGTGCGTTGACATCCCGGGTATCCCGAAAGACATGACCTACCGTCGTCTGATCTCTATGATGGGTTTCAAAATGAACTACCAGGTTAACGGTTACCCGAACATGTTCATCACCCGTGAAGAAGCGATCCGTCACGTTCGTGCGTGGATCGGTTTCGACGTTGAAGGTTGCCACGCGACCCGTGAAGCGGTTGGTACCAACCTGCCGCTGCAGCTGGGTTTCTCTACCGGTGTTAACCTGGTTGCGGTTCCGACCGGTTACGTTGACACCCCGAACAACACCGACTTCTCTCGTGTTTCTGCGAAACCGCCGCCGGGTGACCAGTTCAAACACCTGATCCCGCTGATGTAC…
orf1ab_6260-6592	orf1ab	6260-6592	333	18778-19776	999	PKAIKCVPQADVEWKFYDAQPCSDKAYKIEELFYSYATHSDKFTDGVCLFWNCNVDRYPANSIVCRFDTRVLSNLNLPGCDGGSLYVNKHAFHTPAFDKSAFVNLKQLPFFYYSDSPCESHGKQVVSDIDYVPLKSATCITRCNLGGAVCRHHANEYRLYLDAYNMMISAGFSLWVYKQFDTYNLWNTFTRLQSLENVAFNVVNKGHFDGQQGEVPVSIINNTVYTKVDGVDVELFENKTTLPVNVAFELWAKRNIKPVPEVKILNNLGVDIAANTVIWDYKRDAPAHISTIGVCSMTDIAKKPTETICAPLTVFFDGRVDGQVDLFRNARNG	CCGAAAGCGATCAAATGCGTTCCGCAGGCGGACGTTGAATGGAAATTCTACGACGCGCAGCCGTGCTCTGACAAAGCGTACAAAATCGAAGAACTGTTCTACTCTTACGCGACCCACTCTGACAAATTCACCGACGGTGTTTGCCTGTTCTGGAACTGCAACGTTGACCGTTACCCGGCGAACTCTATCGTTTGCCGTTTCGACACCCGTGTTCTGTCTAACCTGAACCTGCCGGGTTGCGACGGTGGTTCTCTGTACGTTAACAAACACGCGTTCCACACCCCGGCGTTCGACAAATCTGCGTTCGTTAACCTGAAACAGCTGCCGTTCTTCTACTACTCTGACTCTCCGTGCGAATCTCACGGTAAACAGGTTGTTTCTGACATCGACTACGTTCCG…
orf1ab_6573-6905	orf1ab	6573-6905	333	19717-20715	999	VFFDGRVDGQVDLFRNARNGVLITEGSVKGLQPSVGPKQASLNGVTLIGEAVKTQFNYYKKVDGVVQQLPETYFTQSRNLQEFKPRSQMEIDFLELAMDEFIERYKLEGYAFEHIVYGDFSHSQLGGLHLLIGLAKRFKESPFELEDFIPMDSTVKNYFITDAQTGSSKCVCSVIDLLLDDFVEIIKSQDLSVVSKVVKVTIDYTEISFMLWCKDGHVETFYPKLQSSQAWQPGVAMPNLYKMQRMLLEKCDLQNYGDSATLPKGIMMNVAKYTQLCQYLNTLTLAVPYNMRVIHFGAGSDKGVAPGTAVLRQWLPTGTLLVDSDLNDFVSDA	GTTTTCTTCGACGGTCGTGTTGACGGTCAGGTTGACCTGTTCCGTAACGCGCGTAACGGTGTTCTGATCACCGAAGGTTCTGTTAAAGGTCTGCAGCCGTCTGTTGGTCCGAAACAGGCGTCTCTGAACGGTGTTACCCTGATCGGTGAAGCGGTTAAAACCCAGTTCAACTACTACAAAAAAGTTGACGGTGTTGTTCAGCAGCTGCCGGAAACCTACTTCACCCAGTCTCGTAACCTGCAGGAATTCAAACCGCGTTCTCAGATGGAAATCGACTTCCTGGAACTGGCGATGGACGAATTCATCGAACGTTACAAACTGGAAGGTTACGCGTTCGAACACATCGTTTACGGTGACTTCTCTCACTCTCAGCTGGGTGGTCTGCACCTGCTGATCGGT…
orf1ab_6886-7096	orf1ab	6886-7096	211	20656-21288	633	WLPTGTLLVDSDLNDFVSDADSTLIGDCATVHTANKWDLIISDMYDPKTKNVTKENDSKEGFFTYICGFIQQKLALGGSVAIKITEHSWNADLYKLMGHFAWWTAFVTNVNASSSEAFLIGCNYLGKPREQIDGYVMHANYIFWRNTNPIQLSSYSLFDMSKFPLKLRGTAVMSLKEGQINDMILSLLSKGRLIIRENNRVVISSDVLVNN	TGGCTGCCGACCGGTACCCTGCTGGTTGACTCTGACCTGAACGACTTCGTTTCTGACGCGGACTCTACCCTGATCGGTGACTGCGCGACCGTTCACACCGCGAACAAATGGGACCTGATCATCTCTGACATGTACGACCCGAAAACCAAAAACGTTACCAAAGAAAACGACTCTAAAGAAGGTTTCTTCACCTACATCTGCGGTTTCATCCAGCAGAAACTGGCGCTGGGTGGTTCTGTTGCGATCAAAATCACCGAACACTCTTGGAACGCGGACCTGTACAAACTGATGGGTCACTTCGCGTGGTGGACCGCGTTCGTTACCAACGTTAACGCGTCTTCTTCTGAAGCGTTCCTGATCGGTTGCAACTACCTGGGTAAACCGCGTGAACAGATCGAC…
S_2-178	S	2-178	177	4-534	531	FVFLVLLPLVSSQCVNLTTRTQLPPAYTNSFTRGVYYPDKVFRSSVLHSTQDLFLPFFSNVTWFHAIHVSGTNGTKRFDNPVLPFNDGVYFASTEKSNIIRGWIFGTTLDSKTQSLLIVNNATNVVIKVCEFQFCNDPFLGVYYHKNNKSWMESEFRVYSSANNCTFEYVSQPFLMD	TTCGTTTTCCTGGTTCTGCTGCCGCTGGTTTCTTCTCAGTGCGTTAACCTGACCACCCGTACCCAGCTGCCGCCGGCGTACACCAACTCTTTCACCCGTGGTGTTTACTACCCGGACAAAGTTTTCCGTTCTTCTGTTCTGCACTCTACCCAGGACCTGTTCCTGCCGTTCTTCTCTAACGTTACCTGGTTCCACGCGATCCACGTTTCTGGTACCAACGGTACCAAACGTTTCGACAACCCGGTTCTGCCGTTCAACGACGGTGTTTACTTCGCGTCTACCGAAAAATCTAACATCATCCGTGGTTGGATCTTCGGTACCACCCTGGACTCTAAAACCCAGTCTCTGCTGATCGTTAACAACGCGACCAACGTTGTTATCAAAGTTTGCGAATTCCAG…
S_159-335	S	159-335	177	475-1005	531	VYSSANNCTFEYVSQPFLMDLEGKQGNFKNLREFVFKNIDGYFKIYSKHTPINLVRDLPQGFSALEPLVDLPIGINITRFQTLLALHRSYLTPGDSSSGWTAGAAAYYVGYLQPRTFLLKYNENGTITDAVDCALDPLSETKCTLKSFTVEKGIYQTSNFRVQPTESIVRFPNITNL	GTTTACTCTTCTGCGAACAACTGCACCTTCGAATACGTTTCTCAGCCGTTCCTGATGGACCTGGAAGGTAAACAGGGTAACTTCAAAAACCTGCGTGAATTCGTTTTCAAAAACATCGACGGTTACTTCAAAATCTACTCTAAACACACCCCGATCAACCTGGTTCGTGACCTGCCGCAGGGTTTCTCTGCGCTGGAACCGCTGGTTGACCTGCCGATCGGTATCAACATCACCCGTTTCCAGACCCTGCTGGCGCTGCACCGTTCTTACCTGACCCCGGGTGACTCTTCTTCTGGTTGGACCGCGGGTGCGGCGGCGTACTACGTTGGTTACCTGCAGCCGCGTACCTTCCTGCTGAAATACAACGAAAACGGTACCATCACCGACGCGGTTGACTGC…
S_316-492	S	316-492	177	946-1476	531	SNFRVQPTESIVRFPNITNLCPFGEVFNATRFASVYAWNRKRISNCVADYSVLYNSASFSTFKCYGVSPTKLNDLCFTNVYADSFVIRGDEVRQIAPGQTGKIADYNYKLPDDFTGCVIAWNSNNLDSKVGGNYNYLYRLFRKSNLKPFERDISTEIYQAGSTPCNGVEGFNCYFPL	TCTAACTTCCGTGTTCAGCCGACCGAATCTATCGTTCGTTTCCCGAACATCACCAACCTGTGCCCGTTCGGTGAAGTTTTCAACGCGACCCGTTTCGCGTCTGTTTACGCGTGGAACCGTAAACGTATCTCTAACTGCGTTGCGGACTACTCTGTTCTGTACAACTCTGCGTCTTTCTCTACCTTCAAATGCTACGGTGTTTCTCCGACCAAACTGAACGACCTGTGCTTCACCAACGTTTACGCGGACTCTTTCGTTATCCGTGGTGACGAAGTTCGTCAGATCGCGCCGGGTCAGACCGGTAAAATCGCGGACTACAACTACAAACTGCCGGACGACTTCACCGGTTGCGTTATCGCGTGGAACTCTAACAACCTGGACTCTAAAGTTGGTGGTAAC…
S_473-649	S	473-649	177	1417-1947	531	YQAGSTPCNGVEGFNCYFPLQSYGFQPTNGVGYQPYRVVVLSFELLHAPATVCGPKKSTNLVKNKCVNFNFNGLTGTGVLTESNKKFLPFQQFGRDIADTTDAVRDPQTLEILDITPCSFGGVSVITPGTNTSNQVAVLYQGVNCTEVPVAIHADQLTPTWRVYSTGSNVFQTRAGC	TACCAGGCGGGTTCTACCCCGTGCAACGGTGTTGAAGGTTTCAACTGCTACTTCCCGCTGCAGTCTTACGGTTTCCAGCCGACCAACGGTGTTGGTTACCAGCCGTACCGTGTTGTTGTTCTGTCTTTCGAACTGCTGCACGCGCCGGCGACCGTTTGCGGTCCGAAAAAATCTACCAACCTGGTTAAAAACAAATGCGTTAACTTCAACTTCAACGGTCTGACCGGTACCGGTGTTCTGACCGAATCTAACAAAAAATTCCTGCCGTTCCAGCAGTTCGGTCGTGACATCGCGGACACCACCGACGCGGTTCGTGACCCGCAGACCCTGGAAATCCTGGACATCACCCCGTGCTCTTTCGGTGGTGTTTCTGTTATCACCCCGGGTACCAACACCTCT…
S_630-806	S	630-806	177	1888-2418	531	TPTWRVYSTGSNVFQTRAGCLIGAEHVNNSYECDIPIGAGICASYQTQTNSPRRARSVASQSIIAYTMSLGAENSVAYSNNSIAIPTNFTISVTTEILPVSMTKTSVDCTMYICGDSTECSNLLLQYGSFCTQLNRALTGIAVEQDKNTQEVFAQVKQIYKTPPIKDFGGFNFSQIL	ACCCCGACCTGGCGTGTTTACTCTACCGGTTCTAACGTTTTCCAGACCCGTGCGGGTTGCCTGATCGGTGCGGAACACGTTAACAACTCTTACGAATGCGACATCCCGATCGGTGCGGGTATCTGCGCGTCTTACCAGACCCAGACCAACTCTCCGCGTCGTGCGCGTTCTGTTGCGTCTCAGTCTATCATCGCGTACACCATGTCTCTGGGTGCGGAAAACTCTGTTGCGTACTCTAACAACTCTATCGCGATCCCGACCAACTTCACCATCTCTGTTACCACCGAAATCCTGCCGGTTTCTATGACCAAAACCTCTGTTGACTGCACCATGTACATCTGCGGTGACTCTACCGAATGCTCTAACCTGCTGCTGCAGTACGGTTCTTTCTGCACCCAG…
S_787-963	S	787-963	177	2359-2889	531	QIYKTPPIKDFGGFNFSQILPDPSKPSKRSFIEDLLFNKVTLADAGFIKQYGDCLGDIAARDLICAQKFNGLTVLPPLLTDEMIAQYTSALLAGTITSGWTFGAGAALQIPFAMQMAYRFNGIGVTQNVLYENQKLIANQFNSAIGKIQDSLSSTASALGKLQDVVNQNAQALNTLV	CAGATCTACAAAACCCCGCCGATCAAAGACTTCGGTGGTTTCAACTTCTCTCAGATCCTGCCGGACCCGTCTAAACCGTCTAAACGTTCTTTCATCGAAGACCTGCTGTTCAACAAAGTTACCCTGGCGGACGCGGGTTTCATCAAACAGTACGGTGACTGCCTGGGTGACATCGCGGCGCGTGACCTGATCTGCGCGCAGAAATTCAACGGTCTGACCGTTCTGCCGCCGCTGCTGACCGACGAAATGATCGCGCAGTACACCTCTGCGCTGCTGGCGGGTACCATCACCTCTGGTTGGACCTTCGGTGCGGGTGCGGCGCTGCAGATCCCGTTCGCGATGCAGATGGCGTACCGTTTCAACGGTATCGGTGTTACCCAGAACGTTCTGTACGAAAAC…
S_944-1120	S	944-1120	177	2830-3360	531	ALGKLQDVVNQNAQALNTLVKQLSSNFGAISSVLNDILSRLDKVEAEVQIDRLITGRLQSLQTYVTQQLIRAAEIRASANLAATKMSECVLGQSKRVDFCGKGYHLMSFPQSAPHGVVFLHVTYVPAQEKNFTTAPAICHDGKAHFPREGVFVSNGTHWFVTQRNFYEPQIITTDNT	GCGCTGGGTAAACTGCAGGACGTTGTTAACCAGAACGCGCAGGCGCTGAACACCCTGGTTAAACAGCTGTCTTCTAACTTCGGTGCGATCTCTTCTGTTCTGAACGACATCCTGTCTCGTCTGGACAAAGTTGAAGCGGAAGTTCAGATCGACCGTCTGATCACCGGTCGTCTGCAGTCTCTGCAGACCTACGTTACCCAGCAGCTGATCCGTGCGGCGGAAATCCGTGCGTCTGCGAACCTGGCGGCGACCAAAATGTCTGAATGCGTTCTGGGTCAGTCTAAACGTGTTGACTTCTGCGGTAAAGGTTACCACCTGATGTCTTTCCCGCAGTCTGCGCCGCACGGTGTTGTTTTCCTGCACGTTACCTACGTTCCGGCGCAGGAAAAAAACTTCACC…
S_1101-1273	S	1101-1273	173	3301-3819	519	HWFVTQRNFYEPQIITTDNTFVSGNCDVVIGIVNNTVYDPLQPELDSFKEELDKYFKNHTSPDVDLGDISGINASVVNIQKEIDRLNEVAKNLNESLIDLQELGKYEQYIKWPWYIWLGFIAGLIAIVMVTIMLCCMTSCCSCLKGCCSCGSCCKFDEDDSEPVLKGVKLHYT	CACTGGTTCGTTACCCAGCGTAACTTCTACGAACCGCAGATCATCACCACCGACAACACCTTCGTTTCTGGTAACTGCGACGTTGTTATCGGTATCGTTAACAACACCGTTTACGACCCGCTGCAGCCGGAACTGGACTCTTTCAAAGAAGAACTGGACAAATACTTCAAAAACCACACCTCTCCGGACGTTGACCTGGGTGACATCTCTGGTATCAACGCGTCTGTTGTTAACATCCAGAAAGAAATCGACCGTCTGAACGAAGTTGCGAAAAACCTGAACGAATCTCTGATCGACCTGCAGGAACTGGGTAAATACGAACAGTACATCAAATGGCCGTGGTACATCTGGCTGGGTTTCATCGCGGGTCTGATCGCGATCGTTATGGTTACCATCATG…
Orf3a_2-148	ORF3a	2-148	147	4-444	441	DLFMRIFTIGTVTLKQGEIKDATPSDFVRATATIPIQASLPFGWLIVGVALLAVFHSASKIITLKKRWQLALSKGVHFVCNLLLLFVTVYSHLLLVAAGLEAPFLYLYALVYFLQSINFVRIIMRLWLCWKCRSKNPLLYDANYFLC	GACCTGTTCATGCGTATCTTCACCATCGGTACCGTTACCCTGAAACAGGGTGAAATCAAAGACGCGACCCCGTCTGACTTCGTTCGTGCGACCGCGACCATCCCGATCCAGGCGTCTCTGCCGTTCGGTTGGCTGATCGTTGGTGTTGCGCTGCTGGCGGTTTTCCACTCTGCGTCTAAAATCATCACCCTGAAAAAACGTTGGCAGCTGGCGCTGTCTAAAGGTGTTCACTTCGTTTGCAACCTGCTGCTGCTGTTCGTTACCGTTTACTCTCACCTGCTGCTGGTTGCGGCGGGTCTGGAAGCGCCGTTCCTGTACCTGTACGCGCTGGTTTACTTCCTGCAGTCTATCAACTTCGTTCGTATCATCATGCGTCTGTGGCTGTGCTGGAAATGCCGT…
Orf3a_129-275	ORF3a	129-275	147	385-825	441	LCWKCRSKNPLLYDANYFLCWHTNCYDYCIPYNSVTSSIVITSGDGTTSPISEHDYQIGGYTEKWESGVKDCVVLHSYFTSDYYQLYSTQLSTDTGVEHVTFFIYNKIVDEPEEHVQIHTIDGSSGVVNPVMEPIYDEPTTTTSVPL	CTGTGCTGGAAATGCCGTTCTAAAAACCCGCTGCTGTACGACGCGAACTACTTCCTGTGCTGGCACACCAACTGCTACGACTACTGCATCCCGTACAACTCTGTTACCTCTTCTATCGTTATCACCTCTGGTGACGGTACCACCTCTCCGATCTCTGAACACGACTACCAGATCGGTGGTTACACCGAAAAATGGGAATCTGGTGTTAAAGACTGCGTTGTTCTGCACTCTTACTTCACCTCTGACTACTACCAGCTGTACTCTACCCAGCTGTCTACCGACACCGGTGTTGAACACGTTACCTTCTTCATCTACAACAAAATCGTTGACGAACCGGAAGAACACGTTCAGATCCACACCATCGACGGTTCTTCTGGTGTTGTTAACCCGGTTATGGAA…
E	E	2-75	74	4-225	222	YSFVSEETGTLIVNSVLLFLAFVVFLLVTLAILTALRLCAYCCNIVNVSLVKPSFYVYSRVKNLNSSRVPDLLV	TACTCTTTCGTTTCTGAAGAAACCGGTACCCTGATCGTTAACTCTGTTCTGCTGTTCCTGGCGTTCGTTGTTTTCCTGCTGGTTACCCTGGCGATCCTGACCGCGCTGCGTCTGTGCGCGTACTGCTGCAACATCGTTAACGTTTCTCTGGTTAAACCGTCTTTCTACGTTTACTCTCGTGTTAAAAACCTGAACTCTTCTCGTGTTCCGGACCTGCTGGTT
M_2-134	M	2-134	133	4-402	399	ADSNGTITVEELKKLLEQWNLVIGFLFLTWICLLQFAYANRNRFLYIIKLIFLWLLWPVTLACFVLAAVYRINWITGGIAIAMACLVGLMWLSYFIASFRLFARTRSMWSFNPETNILLNVPLHGTILTRPLL	GCGGACTCTAACGGTACCATCACCGTTGAAGAACTGAAAAAACTGCTGGAACAGTGGAACCTGGTTATCGGTTTCCTGTTCCTGACCTGGATCTGCCTGCTGCAGTTCGCGTACGCGAACCGTAACCGTTTCCTGTACATCATCAAACTGATCTTCCTGTGGCTGCTGTGGCCGGTTACCCTGGCGTGCTTCGTTCTGGCGGCGGTTTACCGTATCAACTGGATCACCGGTGGTATCGCGATCGCGATGGCGTGCCTGGTTGGTCTGATGTGGCTGTCTTACTTCATCGCGTCTTTCCGTCTGTTCGCGCGTACCCGTTCTATGTGGTCTTTCAACCCGGAAACCAACATCCTGCTGAACGTTCCGCTGCACGGTACCATCCTGACCCGTCCGCTGCTG
M_115-222	M	115-222	108	343-666	324	ETNILLNVPLHGTILTRPLLESELVIGAVILRGHLRIAGHHLGRCDIKDLPKEITVATSRTLSYYKLGASQRVAGDSGFAAYSRYRIGNYKLNTDHSSSSDNIALLVQ	GAAACCAACATCCTGCTGAACGTTCCGCTGCACGGTACCATCCTGACCCGTCCGCTGCTGGAATCTGAACTGGTTATCGGTGCGGTTATCCTGCGTGGTCACCTGCGTATCGCGGGTCACCACCTGGGTCGTTGCGACATCAAAGACCTGCCGAAAGAAATCACCGTTGCGACCTCTCGTACCCTGTCTTACTACAAACTGGGTGCGTCTCAGCGTGTTGCGGGTGACTCTGGTTTCGCGGCGTACTCTCGTTACCGTATCGGTAACTACAAACTGAACACCGACCACTCTTCTTCTTCTGACAACATCGCGCTGCTGGTTCAG
ORF6	ORF6	2-61	60	4-183	180	FHLVDFQVTIAEILLIIMRTFKVSIWNLDYIINLIIKNLSKSLTENKYSQLDEEQPMEID	TTCCACCTGGTTGACTTCCAGGTTACCATCGCGGAAATCCTGCTGATCATCATGCGTACCTTCAAAGTTTCTATCTGGAACCTGGACTACATCATCAACCTGATCATCAAAAACCTGTCTAAATCTCTGACCGAAAACAAATACTCTCAGCTGGACGAAGAACAGCCGATGGAAATCGAC
ORF7a	ORF7a	2-121	120	4-363	360	KIILFLALITLATCELYHYQECVRGTTVLLKEPCSSGTYEGNSPFHPLADNKFALTCFSTQFAFACPDGVKHVYQLRARSVSPKLFIRQEEVQELYSPIFLIVAAIVFITLCFTLKRKTE	AAAATCATCCTGTTCCTGGCGCTGATCACCCTGGCGACCTGCGAACTGTACCACTACCAGGAATGCGTTCGTGGTACCACCGTTCTGCTGAAAGAACCGTGCTCTTCTGGTACCTACGAAGGTAACTCTCCGTTCCACCCGCTGGCGGACAACAAATTCGCGCTGACCTGCTTCTCTACCCAGTTCGCGTTCGCGTGCCCGGACGGTGTTAAACACGTTTACCAGCTGCGTGCGCGTTCTGTTTCTCCGAAACTGTTCATCCGTCAGGAAGAAGTTCAGGAACTGTACTCTCCGATCTTCCTGATCGTTGCGGCGATCGTTTTCATCACCCTGTGCTTCACCCTGAAACGTAAAACCGAA
ORF7b	ORF7b	2-43	42	4-129	126	IELSLIDFYLCFLAFLLFLVLIMLIIFWFSLELQDHNETCHA	ATCGAACTGTCTCTGATCGACTTCTACCTGTGCTTCCTGGCGTTCCTGCTGTTCCTGGTTCTGATCATGCTGATCATCTTCTGGTTCTCTCTGGAACTGCAGGACCACAACGAAACCTGCCACGCG
ORF8	ORF8	2-121	120	4-363	360	KFLVFLGIITTVAAFHQECSLQSCTQHQPYVVDDPCPIHFYSKWYIRVGARKSAPLIELCVDEAGSKSPIQYIDIGNYTVSCLPFTINCQEPKLGSLVVRCSFYEDFLEYHDVRVVLDFI	AAATTCCTGGTTTTCCTGGGTATCATCACCACCGTTGCGGCGTTCCACCAGGAATGCTCTCTGCAGTCTTGCACCCAGCACCAGCCGTACGTTGTTGACGACCCGTGCCCGATCCACTTCTACTCTAAATGGTACATCCGTGTTGGTGCGCGTAAATCTGCGCCGCTGATCGAACTGTGCGTTGACGAAGCGGGTTCTAAATCTCCGATCCAGTACATCGACATCGGTAACTACACCGTTTCTTGCCTGCCGTTCACCATCAACTGCCAGGAACCGAAACTGGGTTCTCTGGTTGTTCGTTGCTCTTTCTACGAAGACTTCCTGGAATACCACGACGTTCGTGTTGTTCTGGACTTCATC
N_2-154	N	2-154	153	4-462	459	SDNGPQNQRNAPRITFGGPSDSTGSNQNGERSGARSKQRRPQGLPNNTASWFTALTQHGKEDLKFPRGQGVPINTNSSPDDQIGYYRRATRRIRGGDGKMKDLSPRWYFYYLGTGPEAGLPYGANKDGIIWVATEGALNTPKDHIGTRNPANN	TCTGACAACGGTCCGCAGAACCAGCGTAACGCGCCGCGTATCACCTTCGGTGGTCCGTCTGACTCTACCGGTTCTAACCAGAACGGTGAACGTTCTGGTGCGCGTTCTAAACAGCGTCGTCCGCAGGGTCTGCCGAACAACACCGCGTCTTGGTTCACCGCGCTGACCCAGCACGGTAAAGAAGACCTGAAATTCCCGCGTGGTCAGGGTGTTCCGATCAACACCAACTCTTCTCCGGACGACCAGATCGGTTACTACCGTCGTGCGACCCGTCGTATCCGTGGTGGTGACGGTAAAATGAAAGACCTGTCTCCGCGTTGGTACTTCTACTACCTGGGTACCGGTCCGGAAGCGGGTCTGCCGTACGGTGCGAACAAAGACGGTATCATCTGGGTTGCG…
N_135-287	N	135-287	153	403-861	459	TEGALNTPKDHIGTRNPANNAAIVLQLPQGTTLPKGFYAEGSRGGSQASSRSSSRSRNSSRNSTPGSSRGTSPARMAGNGGDAALALLLLDRLNQLESKMSGKGQQQQGQTVTKKSAAEASKKPRQKRTATKAYNVTQAFGRRGPEQTQGNFG	ACCGAAGGTGCGCTGAACACCCCGAAAGACCACATCGGTACCCGTAACCCGGCGAACAACGCGGCGATCGTTCTGCAGCTGCCGCAGGGTACCACCCTGCCGAAAGGTTTCTACGCGGAAGGTTCTCGTGGTGGTTCTCAGGCGTCTTCTCGTTCTTCTTCTCGTTCTCGTAACTCTTCTCGTAACTCTACCCCGGGTTCTTCTCGTGGTACCTCTCCGGCGCGTATGGCGGGTAACGGTGGTGACGCGGCGCTGGCGCTGCTGCTGCTGGACCGTCTGAACCAGCTGGAATCTAAAATGTCTGGTAAAGGTCAGCAGCAGCAGGGTCAGACCGTTACCAAAAAATCTGCGGCGGAAGCGTCTAAAAAACCGCGTCAGAAACGTACCGCGACCAAAGCG…
N_268-419	N	268-419	152	802-1257	456	YNVTQAFGRRGPEQTQGNFGDQELIRQGTDYKHWPQIAQFAPSASAFFGMSRIGMEVTPSGTWLTYTGAIKLDDKDPNFKDQVILLNKHIDAYKTFPPTEPKKDKKKKADETQALPQRQKKQQTVTLLPAADLDDFSKQLQQSMSSADSTQA	TACAACGTTACCCAGGCGTTCGGTCGTCGTGGTCCGGAACAGACCCAGGGTAACTTCGGTGACCAGGAACTGATCCGTCAGGGTACCGACTACAAACACTGGCCGCAGATCGCGCAGTTCGCGCCGTCTGCGTCTGCGTTCTTCGGTATGTCTCGTATCGGTATGGAAGTTACCCCGTCTGGTACCTGGCTGACCTACACCGGTGCGATCAAACTGGACGACAAAGACCCGAACTTCAAAGACCAGGTTATCCTGCTGAACAAACACATCGACGCGTACAAAACCTTCCCGCCGACCGAACCGAAAAAAGACAAGAAAAAGAAAGCGGACGAAACCCAGGCGCTGCCGCAGCGTCAGAAAAAACAGCAGACCGTTACCCTGCTGCCGGCGGCGGACCTG…
ORF10	ORF10	2-38	37	4-114	111	GYINVFAFPFTIYSLLLCRMNSRNYIAQVDVVNFNLT	GGTTACATCAACGTTTTCGCGTTCCCGTTCACCATCTACTCTCTGCTGCTGTGCCGTATGAACTCTCGTAACTACATCGCGCAGGTTGACGTTGTTAACTTCAACCTGACC
IE63_2-149	IE63	2-149	148	4-447	444	FCTSPATRGDSSESKPGASVDVNGKMEYGSAPGPLNGRDTSRGPGAFCTPGWEIHPARLVEDINRVFLCIAQSSGRVTRDSRRLRRICLDFYLMGRTRQRPTLACWEELLQLQPTQTQCLRATLMEVSHRPPRGEDGFIEAPNVPLHR	TTCTGCACCTCTCCGGCGACCCGTGGTGACTCTTCTGAATCTAAACCGGGTGCGTCTGTTGACGTTAACGGTAAAATGGAATACGGTTCTGCGCCGGGTCCGCTGAACGGTCGTGACACCTCTCGTGGTCCGGGTGCGTTCTGCACCCCGGGTTGGGAAATCCACCCGGCGCGTCTGGTTGAAGACATCAACCGTGTTTTCCTGTGCATCGCGCAGTCTTCTGGTCGTGTTACCCGTGACTCTCGTCGTCTGCGTCGTATCTGCCTGGACTTCTACCTGATGGGTCGTACCCGTCAGCGTCCGACCCTGGCGTGCTGGGAAGAACTGCTGCAGCTGCAGCCGACCCAGACCCAGTGCCTGCGTGCGACCCTGATGGAAGTTTCTCACCGTCCGCCGCGT…
IE63_130-277	IE63	130-277	149	388-831	447	HRPPRGEDGFIEAPNVPLHRSALECDVSDDGGEDDSDDDGSTPSDVIEFRDSDAESSDGEDFIVEEESEESTDSCEPDGVPGDCYRDGDGCNTPSPKRPQRAIERYAGAETAEYTAAKALTALGEGGVDWKRRRHEAPRRHDIPPPHGV	CACCGTCCGCCGCGTGGTGAAGACGGTTTCATCGAAGCGCCGAACGTTCCGCTGCACCGTTCTGCGCTGGAATGCGACGTTTCTGACGACGGTGGTGAAGACGACTCTGACGACGACGGTTCTACCCCGTCTGACGTTATCGAATTCCGTGACTCTGACGCGGAATCTTCTGACGGTGAAGACTTCATCGTTGAAGAAGAATCTGAAGAATCTACCGACTCTTGCGAACCGGACGGTGTTCCGGGTGACTGCTACCGTGACGGTGACGGTTGCAACACCCCGTCTCCGAAACGTCCGCAGCGTGCGATCGAACGTTACGCGGGTGCGGAAACCGCGGAATACACCGCGGCGAAAGCGCTGACCGCGCTGGGTGAAGGTGGTGTTGACTGGAAACGTCGT…
pp65_2-156	pp65	2-156	155	4-468	465	ESRGRRCPEMISVLGPISGHVLKAVFSRGDTPVLPHETRLLQTGIHVRVSQPSLILVSQYTPDSTPCHRGDNQLQVQHTYFTGSEVENVSVNVHNPTGRSICPSQEPMSIYVYALPLKMLNIPSINVHHYPSAAERKHRHLPVADAVIHASGKQM	GAAAGCCGCGGCCGTCGTTGCCCGGAGATGATCAGTGTGCTGGGCCCGATCAGCGGTCATGTGCTGAAAGCAGTGTTCAGCCGCGGTGATACTCCTGTTCTGCCGCACGAGACCCGTCTGCTGCAGACTGGTATTCACGTGCGCGTTAGTCAGCCTAGCCTGATTCTGGTGAGCCAATACACCCCGGATAGTACCCCGTGTCATCGTGGCGACAACCAGCTGCAGGTGCAGCACACATACTTCACTGGTAGCGAAGTGGAAAACGTGAGCGTGAACGTTCATAATCCTACTGGTCGCAGCATTTGCCCGAGCCAGGAACCGATGAGCATCTATGTGTACGCCCTGCCGCTGAAAATGCTGAACATTCCGAGCATCAACGTGCACCATTACCCTAGTGCC…
pp65_137-291	pp65	137-291	155	409-873	465	RKHRHLPVADAVIHASGKQMWQARLTVSGLAWTRQQNQWKEPDVYYTSAFVFPTKDVALRHVVCAHELVCSMENTRATKMQVIGDQYVKVYLESFCEDVPSGKLFMHVTLGSDVEEDLTMTRNPQPFMRPHERNGFTVLCPKNMIIKPGKISHIM	CGTAAACATCGTCACCTGCCGGTGGCCGATGCAGTGATTCATGCCAGTGGCAAGCAGATGTGGCAGGCACGTCTGACAGTGAGCGGCTTAGCCTGGACCCGCCAGCAGAACCAGTGGAAGGAACCGGACGTGTATTACACAAGTGCCTTCGTGTTTCCGACAAAAGACGTGGCACTGCGCCATGTGGTGTGCGCCCATGAACTGGTGTGCAGCATGGAGAATACACGTGCCACCAAAATGCAGGTGATTGGCGACCAGTACGTTAAAGTGTATTTAGAGAGCTTCTGCGAGGACGTGCCGAGTGGCAAACTGTTTATGCACGTGACCCTGGGTAGCGATGTTGAGGAAGACCTGACAATGACCCGCAATCCGCAGCCGTTTATGCGTCCGCATGAGCGC…
pp65_272-426	pp65	272-426	155	814-1278	465	FTVLCPKNMIIKPGKISHIMLDVAFTSHEHFGLLCPKSIPGLSISGNLLMNGQQIFLEVQAIRETVELRQYDPVAALFFFDIDLLLQRGPQYSEHPTFTSQYRIQGKLEYRHTWDRHDEGAAQGDDDVWTSGSDSDEELVTTERKTPRVTGGGAM	TTTACCGTGCTGTGTCCTAAGAACATGATTATTAAACCGGGCAAGATTAGTCATATTATGCTGGATGTTGCCTTTACCAGCCATGAGCACTTCGGTCTGCTGTGTCCGAAGAGCATTCCGGGCCTGAGCATTAGTGGCAACCTGCTGATGAACGGCCAGCAGATTTTCCTGGAGGTTCAAGCCATCCGCGAGACCGTGGAACTGCGTCAGTACGATCCTGTGGCCGCCCTGTTCTTTTTCGATATCGACCTGCTGCTGCAGCGCGGCCCTCAGTACAGCGAACATCCGACCTTCACCAGTCAGTACCGCATTCAGGGTAAGCTGGAGTATCGCCACACCTGGGATCGCCATGATGAAGGCGCCGCCCAAGGTGATGATGATGTTTGGACCAGCGGTAGC…
pp65_407-561	pp65	407-561	155	1219-1683	465	DEELVTTERKTPRVTGGGAMAGASTSAGRKRKSASSATACTSGVMTRGRLKAESTVAPEEDTDEDSDNEIHNPAVFTWPPWQAGILARNLVPMVATVQGQNLKYQEFFWDANDIYRIFAELEGVWQPAAQPKRRRHRQDALPGPCIASTPKKHRG	GACGAAGAACTGGTTACCACCGAGCGCAAAACCCCGCGTGTTACTGGTGGTGGTGCCATGGCCGGCGCAAGTACCAGTGCCGGCCGTAAGCGTAAAAGTGCCAGTAGCGCCACAGCCTGTACCAGTGGCGTTATGACCCGCGGTCGTCTGAAAGCAGAGAGCACCGTTGCCCCTGAAGAAGATACCGATGAGGACAGCGATAATGAGATCCACAATCCGGCCGTGTTCACATGGCCGCCTTGGCAAGCCGGTATTCTGGCACGCAACCTGGTTCCGATGGTGGCCACCGTGCAAGGCCAGAACCTGAAATATCAGGAATTCTTTTGGGATGCCAACGACATCTACCGCATCTTTGCAGAGCTGGAGGGTGTTTGGCAACCTGCAGCCCAGCCGAAGCGC…
NG	Neon Green	2-42	41	4-126	123	VSKGEEDNMASLPATHELHIFGSINGVDFDMVGQGTGNPND	GTGAGCAAGGGCGAGGAGGATAACATGGCCTCTCTCCCAGCGACACATGAGTTACACATCTTTGGCTCCATCAACGGTGTGGACTTTGACATGGTGGGTCAGGGCACCGGCAATCCAAATGAT
